# Relaxed 3D genome conformation facilitates the pluripotent to totipotent state transition in embryonic stem cells

**DOI:** 10.1101/2020.11.04.369066

**Authors:** Jiali Yu, Yezhang Zhu, Jiahui Gu, Chaoran Xue, Long Zhang, Jiekai Chen, Li Shen

**Author notes:** These authors contributed equally to this work (Jiali Yu, Yezhang Zhu).

## Abstract

The 3D genome organization is crucial for gene regulation. Although recent studies have revealed a uniquely relaxed genome conformation in totipotent early blastmeres of both fertilized and cloned embryos, how weakened higher-order chromatin structure is functionally linked to totipotency acquisition remains elusive. Using low-input Hi-C, ATAC-seq, and ChIP-seq, we systematically examined the dynamics of 3D genome and epigenome during pluripotency-to-totipotency transition in mouse embryonic stem cells (ESCs). The totipotent 2-cell-embro-like cells (2CLCs) exhibit more relaxed chromatin architecture compared to ESCs, including global weakening of both enhancer-promoter interactions and TAD insulation. While the former leads to inactivation of ESC enhancers and down-regulation of pluripotent genes, the latter may facilitate contacts between the new enhancers arising in 2CLCs and neighboring 2C genes. Importantly, disruption of chromatin loops by depleting CTCF or cohesin promotes ESC to 2CLC transition. Our results thus establish a critical role of 3D genome organization in totipotency acquisition.

**HIGHLIGHTS:**

- Global weakening of the 3D genome conformation during ESC to 2CLC transition
- Loss of enhancer-promoter loops and down-regulation of pluripotent genes in 2CLCs
- Inactivation of ESC enhancers and formation of new enhancers in 2CLCs
- Disruption of chromatin loops by depleting CTCF or cohesin promotes 2CLC emergence
