## Supplementary material for "Relaxed 3D genome conformation facilitates the pluripotent to totipotent state transition in embryonic stem cells": Table S1

### Sheet: Hi-C
Sequencing information of sisHi-C
Samples	Total reads	Valid pairs	Non-redundant valid pairs	Intra-chromosomal	Inter-chromosomal	Correlation
ESC-HiC-rep1	204946309	102061986	82245123	0.816404	0.183596	0.99
ESC-HiC-rep2	239584589	117014788	103199961	0.836662	0.163338
2CLC-HiC-rep1	212734200	102469746	85778910	0.747852	0.252148	0.99
2CLC-HiC-rep2	179673153	87281337	77290353	0.755923	0.244077

### Sheet: RNA-seq
Sequencing information of RNA-seq
Samples	Total reads	Aligned efficiency	Uniquely aligned efficiency	Uniquely mapped reads	Average correlation
ESC-RNA-seq-rep1	7248282	0.882	0.7823	5.67033e+06	0.973
ESC-RNA-seq-rep2	8234408	0.87	0.7752	6.38331e+06
ESC-RNA-seq-rep3	6801675	0.885	0.7912	5.38149e+06
ESC-RNA-seq-rep4	8794603	0.887	0.7903	6.95037e+06
2CLC-RNA-seq-rep1	8034891	0.82	0.5633	4.52605e+06	0.946
2CLC-RNA-seq-rep2	7629704	0.831	0.58	4.42523e+06
2CLC-RNA-seq-rep3	7564751	0.863	0.6464	4.88986e+06
2CLC-RNA-seq-rep4	8392845	0.848	0.6046	5.07431e+06

### Sheet: ATAC-seq
Sequencing information of ATAC-seq
Samples	Total reads	Aligned efficiency	Uniquely aligned efficiency	Uniquely mapped reads	Correlation
ESC-ATAC-rep1	13953958	0.8976	0.5469	7.63142e+06	0.71
ESC-ATAC-rep2	13796663	0.9754	0.6116	8.43804e+06
2CLC-ATAC-rep1	14671854	0.8972	0.5134	7.53253e+06	0.68
2CLC-ATAC-rep2	14110199	0.9703	0.547	7.71828e+06

### Sheet: ChIP-seq
Sequencing information of ChIP-seq
Samples	Total reads	Aligned efficiency	Uniquely aligned efficiency	Uniquely mapped reads	Correlation
ESC-CTCF-rep1	12635315	0.9922	0.6373	8.05249e+06	0.86
ESC-CTCF-rep2	11153322	0.9853	0.6331	7.06117e+06
DUX-OE-CTCF-rep1	10113915	0.9924	0.6134	6.20388e+06	0.86
DUX-OE-CTCF-rep2	13855229	0.986	0.6094	8.44338e+06
ESC-H3K27ac-rep1	21538446	0.9335	0.6759	1.45578e+07	0.87
ESC-H3K27ac-rep2	20803655	0.9709	0.7519	1.56423e+07
2CLC-H3K27ac-rep1	22513959	0.9614	0.6287	1.41545e+07	0.79
2CLC-H3K27ac-rep2	22901769	0.9667	0.6413	1.46869e+07
ESC-H3K4me3-rep1	18548968	0.8733	0.737	1.36706e+07	0.73
ESC-H3K4me3-rep2	12202752	0.945	0.7276	8.87872e+06
2CLC-H3K4me3-rep1	43588995	0.9041	0.7379	3.21643e+07	0.78
2CLC-H3K4me3-rep2	12119295	0.9535	0.6859	8.31262e+06
ESC-H3K4me1-rep1	17089721	0.9176	0.7362	1.25815e+07	0.89
ESC-H3K4me1-rep2	11141438	0.9453	0.7412	8.25803e+06
2CLC-H3K4me1-rep1	15308713	0.938	0.6937	1.06197e+07	0.85
2CLC-H3K4me1-rep2	16268385	0.9432	0.7113	1.15717e+07
ESC-H3K27me3-rep1	22004599	0.9711	0.7354	1.61822e+07	0.86
ESC-H3K27me3-rep2	21141850	0.9301	0.7052	1.49092e+07
2CLC-H3K27me3-rep1	23694722	0.97	0.7191	1.70389e+07	0.89
2CLC-H3K27me3-rep2	20348814	0.9118	0.6842	1.39227e+07
ESC-H3K9me3	16534720	0.6521	0.3863	6.38736e+06	NA
2CLC-H3K9me3	16971630	0.8323	0.4679	7.94103e+06	NA
