## Supplementary material for "Relaxed 3D genome conformation facilitates the pluripotent to totipotent state transition in embryonic stem cells": Table S2

### Sheet: RT-qPCR
Sequences for real-time qPCR primers
Primers	Targeted Genes/Gene ID [Mus musculus]	Sequence (5'→3')
Actb forward	Actb/11461	TGTGGCTGAGGACTTTGTACATT
Actb reverse		GTGAGGGACTTCCTGTAACCACT
Gapdh forward	Gapdh/14433	GCAAGGACACTGAGCAAGAGAG
Gapdh reverse		GGTGCAGCGAACTTTATTGATG
Dux forward	Dux/664783	AACCCACGACCAGGCTTTG
Dux reverse		CCGAGCTCTTCGGTTTTGAA
MERVL forward	NA	ATCTCCTGGCACCTGGTATG
MERVL reverse		AGAAGAAGGCATTTGCCAGA
Zscan4d forward	Zscan4d/545913	GAGATTCATGGAGAGTCTGACTGATGAGTG
Zscan4d reverse		GCTGTTGTTTCAAAAGCTTGATGACTTC
Zfp352 forward	Zfp352/236537	AGAGGACAAGACCCAGTGCAG
Zfp352 reverse		GAGGTCCTCATCTGACCCAAG
Tdpoz4 forward	Tdpoz4/399675	GATGATGGGCTTCATCTACACAG
Tdpoz4 reverse		CTCACACATGACCATCAAGTCCT
Dub1a forward	Usp17lb/381944	GGTCTCAGATCAAGTGTCACCAC
Dub1a reverse		ATTCTCCCCACATAGCTCTTCTG
Tmem92 forward	Tmem92/544806	TGTGTTCCACACTCTACAGCTCA
Tmem92 reverse		ACCAGGAACTGTCTTCACTCTCC
Gm5662 forward	Gm5662/435337	AACAGGCGCAGAGGTAAAAAT
Gm5662 reverse		GCACAGCCTCCTTACACCAT
Pou5f1 forward	Pou5f1/18999	TAGGTGAGCCGTCTTTCCAC
Pou5f1 reverse		GCTTAGCCAGGTTCGAGGAT
Sox2 forward	Sox2/20674	TTAACGCAAAAACCGTGATG
Sox2 reverse		GAAGCGCCTAACGTACCACT
Nanog forward	Nanog/71950	TCTGATTCAGAAGGGCTCAGC
Nanog reverse		TTGGTCCAAGTCTGGCTGC
Myc forward	Myc/17869	TAACTCGAGGAGGAGCTGGA
Myc reverse		GCCAAGGTTGTGAGGTTAGG
Klf4 forward	Klf4/16600	AACATGCCCGGACTTACAAA
Klf4 reverse		TTCAAGGGAATCCTGGTCTTC
Esrrb forward	Esrrb/26380	GCACCTGGGCTCTAGTTGC
Esrrb reverse		TACAGTCCTCGTAGCTCTTGC
Lin28a forward	Lin28a/83557	GGCATCTGTAAGTGGTTCAACG
Lin28a reverse		CCCTCCTTGAGGCTTCGGA
Rex1 forward	Zfp42/22702	CCCTCGACAGACTGACCCTAA
Rex1 reverse		TCGGGGCTAATCTCACTTTCAT
Ctcf forward	Ctcf/13018	TTTGGATCGTCACATGAAAAGCC
Ctcf reverse		ACAAAGGCCATATCGCAGTCT
Smc1a forward	Smc1a/24061	TTACCGCCATCATTGGACCC
Smc1a reverse		CAGGTGCTCCATGTATCAGGT
Smc3 forward	Smc3/13006	AGCAGCGATTGGCTTTGTTG
Smc3 reverse		CCGGTTGTCCGAATTGTCAAAAA
Rad21 forward	Rad21/19357	ATGTTCTACGCACATTTTGTCCT
Rad21 reverse		TGCACTCAAATACATGGGCTTT
Yy1 forward	Yy1/22632	TCAGACCCTAAGCAACTGGC
Yy1 reverse		GTGCAGCCTTTATGAGGGCAA

### Sheet: siRNA
Sequences for siRNAs
Small RNA	Targeted Genes/Gene ID [Mus musculus]	Sequence (5'→3')
Ctcf sense	Ctcf/13018	CCACUUGCGAAAGCAGCAUTT
Ctcf aintisense		AUGCUGCUUUCGCAAGUGGTT
Smc1a sense	Smc1a/24061	GCAAGAGAGCAGCUACUUUTT
Smc1a antisense		AAAGUAGCUGCUCUCUUGCTT
Smc3 sense	Smc3/13006	GGAGGUUAUUACGACACAATT
Smc3 antisense		UUGUGUCGUAAUAACCUCCTT
Rad21 sense	Rad21/19357	GGAAUAACCGGCUACUGAATT
Rad21 antisense		UUCAGUAGCCGGUUAUUCCTT
Yy1 sense	Yy1/22632	CCUAAGCAACUGGCAGAAUTT
Yy1 antisense		AUUCUGCCAGUUGCUUAGGTT
